# Targeted single-cell genomics reveals novel host adaptation strategies of the symbiotic bacteria *Endozoicomonas* in *Acropora tenuis* coral

**DOI:** 10.1101/2022.04.22.489146

**Authors:** Keigo Ide, Yohei Nishikawa, Toru Maruyama, Yuko Tsukada, Masato Kogawa, Hiroki Takeda, Haruka Ito, Ryota Wagatsuma, Rimi Miyaoka, Yoshikatsu Nakano, Koji Kinjo, Michihiro Ito, Masahito Hosokawa, Kei Yura, Shoichiro Suda, Haruko Takeyama

## Abstract

*Endozoicomonas* bacteria symbiose with various marine organisms and are known to be beneficial for coral health. However, genome analysis of coral-associated *Endozoicomonas* has been limited owing to the difficulty in cultivation and metagenomic approach by contamination of host-derived sequences. In this study, we applied a novel single-cell genomics technique using droplet microfluidics to obtain single-cell amplified genome (SAGs) for coral-associated *Endozoicomonas* spp. genome. We obtained seven novel *Endozoicomonas* genomes from *Acropora tenuis* coral. These genomes revealed that *Endozoicomonas* bacteria played host-associated functions in host corals and had undergone independent host-adaptive evolution in different clades. These adaptive evolutions were mediated by host-derived eukaryotic-like genes, some of which were speculated to influence host immune mechanisms. These genes are speculated to enhance coral tolerance to environmental stresses. This study suggests the possibility of host adaptation of *Endozoicomonas* spp. in symbiosis with corals and their contribution to coral bleaching tolerance.
