## Supplementary Table 1 for "Targeted single-cell genomics reveals novel host adaptation strategies of the symbiotic bacteria *Endozoicomonas* in *Acropora tenuis* coral"

### Sheet: S1
Table S1: List of Primer sets used to identify Endozociomonas
Set	Name	Sequence
A	Endo_53F	AGCTTGCTGGAAGATGACGA
	Endo_338R	GCTGCCTCCCGTAGGAGT
	Endo_136P	FAM-CGGATTAATACCGCATACGCCTCAA
B	Endo_570F	TAGGCGGCTTGTTAAGTTGGATG
	Endo_720R	CGTCAGTGTCAGACCAGAGTGTC
	Endo_630P	FAM-CCAAAACTGGCAAGCTAGAGTGCGGAAG
