## Supplementary Table 2 for "Targeted single-cell genomics reveals novel host adaptation strategies of the symbiotic bacteria *Endozoicomonas* in *Acropora tenuis* coral"

### Sheet: S2
Table S2: List of Bacterial secretion systems conserved in Endozociomonas
	T1SS	T2SS	T3SS	T4P	pT4SSt	pT4SSi	T5aSS	T5bSS	T5cSS	T6SSi	T6SSii	T6SSiii	T9SS	Flagellum	Tad	CONJ
Endozoicomonas acroporae Acr-14T	4	3	1	1	0	0	2	0	1	0	0	0	0	1	0	0
Endozoicomonas arenosclerae ab112	4	3	1	1	0	0	13	1	0	1	0	0	0	1	0	0
Endozoicomonas ascidiicola AVMART05	3	2	1	1	0	0	1	1	0	0	0	0	0	2	0	0
Endozoicomonas ascidiicola KASP37	5	3	1	1	0	0	1	1	0	0	0	0	0	1	0	0
Endozoicomonas atrinae WP70	5	2	1	1	0	0	1	1	1	0	0	0	0	0	0	0
Endozoicomonas elysicola DSM 22380	4	2	1	1	0	0	11	1	1	0	0	0	0	0	0	0
Endozoicomonas montiporae CL-33	3	2	1	1	0	0	6	0	0	0	0	0	0	1	1	0
Endozoicomonas montiporae LMG 24815	5	2	1	1	0	0	6	0	0	0	0	0	0	1	1	0
Endozoicomonas numazuensis DSM 25634	4	3	1	1	0	0	10	1	0	1	0	0	0	1	0	0
Endozoicomonas sp. OPT23	5	2	1	1	0	0	5	0	0	0	0	0	0	1	0	0
Endozoicomonas sp. YOMITAN1	1	1	1	1	0	0	2	0	0	0	0	0	0	0	1	0
Endozoicomonas sp. SESOKO1	6	1	0	1	0	0	4	0	0	0	0	0	0	1	0	1
Endozoicomonas sp. ONNA1	4	1	1	1	0	0	3	1	1	0	0	0	0	0	0	0
Endozoicomonas sp. ONNA2	1	1	1	1	0	0	3	1	1	0	0	0	0	1	0	0
Endozoicomonas sp. SESOKO2	4	0	1	1	0	0	3	0	0	0	0	0	0	1	0	0
Endozoicomonas sp. SESOKO3	3	1	0	0	0	0	3	0	0	0	0	0	0	0	0	0
Endozoicomonas sp. SESOKO4	4	0	0	0	0	0	2	0	0	0	0	0	0	1	0	0
Endozoicomonas sp. ISHI1	7	2	1	1	0	0	1	1	0	0	0	0	0	1	0	1
