## Supplementary Table 3 for "Targeted single-cell genomics reveals novel host adaptation strategies of the symbiotic bacteria *Endozoicomonas* in *Acropora tenuis* coral"

### Sheet: S3
Table S3: Percentage of proteins released by the Bacterial secretion system
	Type 3 secretion system effector (EffectiveT3)	Type 4 secretion system effector (T4SEpre)
Endozoicomonas acroporae Acr-14T	20.4% (1023/5014)	3.63% (182/5014)
Endozoicomonas arenosclerae ab112	12.7% (709/5571)	3.64% (203/5571)
Endozoicomonas ascidiicola AVMART05	14.4% (761/5282)	3.86% (204/5282)
Endozoicomonas ascidiicola KASP37	14.3% (805/5629)	3.94% (222/5629)
Endozoicomonas atrinae WP70	14.1% (870/6166)	3.42% (211/6166)
Endozoicomonas elysicola DSM 22380	15.0% (699/4653)	3.76% (175/4653)
Endozoicomonas montiporae CL-33	13.5% (665/4935)	4.11% (203/4935)
Endozoicomonas montiporae LMG 24815	13.0% (657/5070)	3.67% (187/5070)
Endozoicomonas numazuensis DSM 25634	13.4% (733/5466)	3.73% (204/5466)
Endozoicomonas sp.OPT23	12.9% (538/4175)	4.22% (176/4175)
Endozoicomonas sp. YOMITAN1	19.5% (791/4062)	3.67% (149/4062)
Endozoicomonas sp. SESOKO1	13.9% (643/4626)	3.22% (149/4626)
Endozoicomonas sp. ONNA1	19.3% (799/4145)	3.72% (154/4145)
Endozoicomonas sp. ONNA2	18.6% (693/3732)	3.48% (130/3732)
Endozoicomonas sp. SESOKO2	13.4% (497/3718)	3.50% (130/3718)
Endozoicomonas sp. SESOKO3	12.6% (343/2731)	3.48% (95/2731)
Endozoicomonas sp. SESOKO4	12.5% (315/2522)	2.97% (75/2522)
Endozoicomonas sp. ISHI1	15.3% (735/4797)	3.71% (178/4797)
