## Supplementary Table 4 for "Targeted single-cell genomics reveals novel host adaptation strategies of the symbiotic bacteria *Endozoicomonas* in *Acropora tenuis* coral"

### Sheet: S4
Table S4: List of eukaryotic-like domains in Endozoicomonas
	Ankyrin repeat (PF00023)	Ankyrin repeats (3 copies) (PF12796)	Ankyrin repeats (many copies) (PF13637)	WD40 repeat (PF00400)	SOCS box (PF07525)	MATH domain (PF00917)	SNARE domain (PF05739)	Ets-domain (PF00178)	Ephrin (PF00812)	Forkhead domain (PF00250)	Inhibitor of Apoptosis domain (PF00653)	CAP-Gly domain (PF01302)	Gpi16 subunit, GPI transamidase component (PF04113)	Protein of unknown function (DUF3605) (PF12239)	RING-type zinc-finger (PF13445)	Vps4 C terminal oligomerisation domain (PF09336)	Zinc finger, C3HC4 type (RING finger) (PF13923)	Zinc finger, C3HC4 type (RING finger) (PF13920)	Zinc-finger double domain (PF13465)	FANCL C-terminal domain (PF11793)	Scavenger receptor cysteine-rich domain (PF00530)	Cathepsin propeptide inhibitor domain (I29) (PF08246)	Mitochondria-eating protein (PF16026)
Endozoicomonas acroporae Acr-14T	25	262	27	44	6	0	0	1	0	0	4	0	0	0	1	0	0	0	0	0	0	0	0
Endozoicomonas arenosclerae ab112	1	5	1	5	0	0	0	1	0	0	1	0	1	1	0	0	0	1	0	0	1	0	0
Endozoicomonas ascidiicola AVMART05	2	15	1	6	0	0	0	0	0	0	10	1	0	1	0	0	0	5	0	0	0	0	0
Endozoicomonas ascidiicola KASP37	3	16	1	6	0	0	0	0	0	0	9	1	0	1	0	0	1	5	0	0	0	0	0
Endozoicomonas atrinae WP70	1	10	0	0	1	0	0	0	0	2	1	0	0	1	0	0	0	0	0	0	0	0	2
Endozoicomonas elysicola DSM 22380	1	13	2	0	2	0	0	1	0	0	0	0	0	1	0	0	0	1	0	0	0	0	0
Endozoicomonas montiporae CL-33	0	0	1	5	0	0	0	1	2	0	0	0	0	0	0	0	0	0	0	0	0	0	0
Endozoicomonas montiporae LMG 24815	0	0	1	5	0	0	0	1	2	0	0	0	0	0	0	0	0	0	0	0	0	0	0
Endozoicomonas numazuensis DSM 25634	0	4	1	13	0	0	0	0	0	0	1	0	0	0	0	0	0	1	0	0	0	1	0
Endozoicomonas sp. OPT23	1	2	0	0	0	0	0	0	0	0	0	0	0	1	0	0	0	0	0	0	0	0	0
Endozoicomonas sp. YOMITAN1	26	154	16	19	7	1	0	1	0	0	3	0	0	0	0	0	0	0	0	1	0	0	0
Endozoicomonas sp. SESOKO1	14	71	13	215	0	0	1	0	7	0	0	0	0	1	1	1	0	6	0	0	0	0	0
Endozoicomonas sp. ONNA1	38	249	35	74	8	2	0	1	0	0	3	0	0	0	3	0	1	0	2	0	0	0	0
Endozoicomonas sp. ONNA2	7	75	9	32	4	1	0	0	0	0	0	0	0	0	0	0	0	1	0	0	0	0	0
Endozoicomonas sp. SESOKO2	17	88	21	143	0	0	1	0	7	0	0	0	0	0	1	1	0	6	0	0	0	0	0
Endozoicomonas sp. SESOKO3	0	9	1	56	0	0	1	0	0	0	0	0	0	1	0	0	0	7	0	0	0	0	0
Endozoicomonas sp. SESOKO4	7	36	3	141	0	0	1	0	4	0	0	0	0	0	1	1	0	2	0	0	0	0	0
Endozoicomonas sp. ISHI1	39	240	47	356	0	0	1	0	9	0	0	0	0	1	5	1	0	10	0	0	0	0	0
