## Supplementary material for "Targeted single-cell genomics reveals novel host adaptation strategies of the symbiotic bacteria *Endozoicomonas* in *Acropora tenuis* coral": Table 1

### Sheet: Table 1. Overview of Endozoicom
Strains	The number of seqs	Sum length (nt)	GC content (%)	Compelteness	Contamination	Stran heterogenety (>90%)	Method	Host	References
Endozoicomonas acroporae Acr-14T	309	6048850	49.35	98.56	1.39	0	Cultured	Acropora sp.	(Tandon, K.et al, 2018)
Endozoicomonas arenosclerae ab112	328	6453554	46.45	99.14	2.05	16.67	Cultured	Arenosclera brasiliensis	(Applinario, L. R, 2016)
Endozoicomonas ascidiicola AVMART05	36	6130497	38.38	98.28	1.81	0	Cultured	Ascidiella sp.	(Schreiber, L. 2016)
Endozoicomonas ascidiicola KASP37	34	6512467	40.18	97.63	2.02	0	Cultured	Ascidiella sp.	(Schreiber, L. 2016)
Endozoicomonas atrinae WP70	980	6687418	48.86	98.92	3.43	0	Cultured	Atrina pectinata	(Hyun, D.,W., 2014)
Endozoicomonas elysicola DSM 22380	2	5606375	44.64	98.98	3.43	0	Cultured	Elysia ornata	(Neave, N., J., 2014)
Endozoicomonas montiporae CL-33	1	5430256	48.37	98.99	1.72	0	Cultured	Montipora aequituberculata	(Yang, C., S., 2010)
Endozoicomonas montiporae LMG 24815	20	5602297	47.26	98.99	1.72	0	Cultured	Montipora aequituberculata	(Neave, N., J., 2014)
Endozoicomonas numazuensis DSM 25634	31	6342227	43.12	99.14	1.66	12.5	Cultured	Sponge (order Haplosclerida)	(Neave, N., J., 2014)
Endozoicomonas sp.OPT23	30	4938102	45.63	99.14	1.94	0	Cultured	Ophlitaspongia papilla	(Alex, A. 2019)
Endozoicomonas sp. YOMI1	603	4656793	47.99	98.52	1.3	0	Single cell	Acropora tenuis	(This study)
Endozoicomonas sp. SESOKO1	996	5532550	47.14	90.73	1.49	11.11	Single cell	Acropora tenuis	(This study)
Endozoicomonas sp. ONNA1	1217	4681217	48.3	87.97	1.73	0	Single cell	Acropora tenuis	(This study)
Endozoicomonas sp. ONNA2	415	4220889	49.63	95.02	1.79	11.11	Single cell	Acropora tenuis	(This study)
Endozoicomonas sp. SESOKO2	821	4388010	47.44	81.65	1.59	33.33	Single cell	Acropora tenuis	(This study)
Endozoicomonas sp. SESOKO3	808	3194186	47.44	59.41	2.05	16.67	Single cell	Acropora tenuis	(This study)
Endozoicomonas sp. SESOKO4	687	2947897	47.29	49.22	0.26	33.33	Single cell	Acropora tenuis	(This study)
Endozoicomonas sp. ISHI1	144	6454849	48.58	98.49	1.06	0	Cultured	Acropora tenuis	(Maruyama, 2021)
